# Multiscale three-dimensional imaging of intact human organs down to the cellular scale using hierarchical phase-contrast tomography

**DOI:** 10.1101/2021.02.03.429481

**Authors:** C. Walsh, P. Tafforeau, Willi L. Wagner, D. J. Jafree, A. Bellier, C. Werlein, M. P. Kühnel, E. Boller, S. Walker-Samuel, J. L. Robertus, D. A. Long, J. Jacob, S. Marussi, E. Brown, N. Holroyd, D. D. Jonigk, M. Ackermann, P. D. Lee

## Abstract

Human organs are complex, three-dimensional and multiscale systems. Spatially mapping the human body down through its hierarchy, from entire organs to their individual functional units and specialised cells, is a major obstacle to fully understanding health and disease. To meet this challenge, we developed hierarchical phase-contrast tomography (HiP-CT), an X-ray phase propagation technique utilising the European Synchrotron Radiation Facility’s Extremely Brilliant Source: the world’s first high-energy 4^th^ generation X-ray source. HiP-CT enabled three-dimensional and non-destructive imaging at near-micron resolution in soft tissues at one hundred thousand times the voxel size whilst maintaining the organ’s structure. We applied HiP-CT to image five intact human parenchymal organs: brain, lung, heart, kidney and spleen. These were hierarchically assessed with HiP-CT, providing a structural overview of the whole organ alongside detail of the organ’s individual functional units and cells. The potential applications of HiP-CT were demonstrated through quantification and morphometry of glomeruli in an intact human kidney, and identification of regional changes to the architecture of the air-tissue interface and alveolar morphology in the lung of a deceased COVID-19 patient. Overall, we show that HiP-CT is a powerful tool which can provide a comprehensive picture of structural information for whole intact human organs, encompassing precise details on functional units and their constituent cells to better understand human health and disease.
