## Supplementary Data 1 for "Multiscale three-dimensional imaging of intact human organs down to the cellular scale using hierarchical phase-contrast tomography"

### Sheet: LADAF 2020-27
patient	94 years old woman, 45 kg, 140 cm tall, body donor, no medical record.
sample	LADAF 2020-27 heart			LADAF 2020-27 left lung			LADAF 2020-27 kidney
voxel size (µm)	25.08 µm	6.05 µm	2.22 µm	25.08 µm	6.05 µm	2.45	25.08 µm	6.05	1.29
samnple jar diameter (mm)	140 mm			140 mm			80 mm
sample part	whole organ	4 different locations	3 different locations	whole organ	3 different locations	3 different locations	whole organs	central columns	central columns
optic	zoom demag Hasselblad	zoom demag Hasselblad	Hasselblad 100/300	zoom demag Hasselblad	zoom demag Hasselblad	zoom mag canon	zoom demag Hasselblad	zoom demag Hasselblad	zoom mag canon
optic configuration	x 0.24	x 1	x 3	x 0.24	x 1	x 2.61	x 0.24	x 1	x 5
date	2020-07-05	2020-07-07	2020-07-08	2020-07-11	2020-07-26		2020-07-12	2020-07-13	2020-07-20
average energy of the incoming beam (keV)	~85 keV	~87 keV	~76 keV	~85 keV	~81 keV	~70 keV	~85 keV	~85 keV	~69 keV
Average energy after sample (keV)	~93 keV	~95 keV	~84 keV	~93 keV	~89 keV	~79 keV	~89 keV	~89 keV	~74 keV
estimated water equivalent surface dose rate on the sample (Gy/s)	10.5	4.5	122	10.5	12.7	83.3	10.5	10.5	161
estimated water equivalent surface dose rate on the ROI (Gy/s)	10.5	1.8	35.9	10.5	4.9	26.5	10.5	6.6	83.1
integrated surface dose per scan (kGy)	2113.65	439.02	12924	2205	1029	12958.5	1575	990	29916
Filters (mm)	Mo 0.1 mm	Al 2mm	Mo 0.25 mm	Mo 0.1 mm	Al 3mm	Al 3mm	Mo 0.1mm	Mo 0.1mm	Mo 0.1mm
	Al 2 mm	SiO2 bars 16*5mm	SiO2 bars 3*4mm	Al 2 mm	SiO2 bars 12*5mm	SiO2 bars 6*5mm	Al 2mm	Al 2mm	Al 2mm
	SiO2 bars 12*5mm			SiO2 bars 12*5mm			SiO2 bars 12*5mm	SiO2 bars 12*5mm	SiO2 bars 3*5mm
propagation distance (mm)	3475 mm		970 mm	3475 mm		970 mm	3475 mm		500 mm
sensor	sCMOS PCO edge 4.2			sCMOS PCO edge 4.2			sCMOS PCO edge 4.2
Scintillator	LuAG: Ce 2000 µm		LuAG: Ce 100 µm + lead glass meniscus	LuAG: Ce 2000 µm		LuAG: Ce 200 µm	LuAG: Ce 2000 µm		LuAG: Ce 200 µm
insertion device	BM5-EBS 2PWA out of axis	BM5-EBS 2PWA central beam		BM5-EBS 2PWA out of axis	BM5-EBS 2PWA central beam		BM5-EBS 2PWA central beam
filling mode	200 mA			200 mA			200 mA
projection number	2* 9990	6000		2*9990	6000		6000
scanning protocol	tetra-acquisition : one scan in half-acquisition with 800 pixels offset + one annular scan to cover the complete sample diameter	half-acquisition, offset 900 pixels		tetra-acquisition : one scan in half-acquisition with 800 pixels offset + one annular scan to cover the complete sample diameter	half-acquisition, offset 900 pixels		half-acquisition, offset 900 pixels
remarks	several problems during scanning that led to repetitive scans => some bubbling	scanned after new degasing and remounting, still few bubbles, but manageable		N.A.	beam crashes, but no bubbling	N.A.	N.A.	N.A.	too long original propagation distance (1500 mm), scan done a second time with 500 mm, darkened optic, electron orbit perturbations
scanning geometry	on axis	off axis		on axis	off axis		on axis
references strategy	two flatfields by averaging all projections from two complete reference scans in ethanol-filled jar (tetra-acquisition protocol)	multi-references generated every 100 projections from reference scan in ethanol-filled jar		two flatfields by averaging all projections from two complete reference scans in ethanol-filled jar (tetra-acquisition protocol)	multi-references generated every 100 projections from reference scan in ethanol-filled jar or from averaging throughout the subscans		One flatfield by averaging all projections from a reference scans in ethanol-filled jar
subframe time (ms)	7	30	120	6	15	50	4	10	120
exposure time (ms)	35	90	120	36	60	150	40	40	120
accumulation level	5	3	1	6	4	3	10	4	1
time per scan (min)	6.71	8.13	12	7	7	16.3	5	5	12
number of scans	156	36	17	196	28	9	50	13	12
total time (h)	18.446	5.878	4.4	23.8667	4.26667	3.445	5.16667	2.08333	3.4
pre-processing	beam level normalisation, borders correction, lateral concatenation of central and annular scans, low frequencies adjustement from common parts, calculation of ring artefacts correction mask from high-frequencies of all projections averaging.	beam level normalisation, low frequencies adjustement based on common parts for half-acquisition, calculation of ring artefacts correction mask from high-frequencies of all projections averaging		beam level normalisation, borders correction, lateral concatenation of central and annular scans, low frequencies adjustement from common parts, calculation of ring artefacts correction mask from high-frequencies of all projections averaging.	beam level normalisation, low frequencies adjustement based on common parts for half-acquisition, calculation of ring artefacts correction mask from high-frequencies of all projections averaging		beam level normalisation, low frequencies adjustement based on common parts for half-acquisition, calculation of ring artefacts correction mask from high-frequencies of all projections averaging
reconstruction	single distance phase retrieval with unsharp mask, filtered back-projection tomographic reconstruction, vertical concatenation of sub-scans, 16 bits conversion, ring artefacts correction, binning

### Sheet: LADAF 2020-31
patient	69 years old woman, 40 kg, 145 cm, body donor
sample	LADAF 2020-31 brain
voxel size (µm)	25.08 µm	6.05 µm	2.45 µm
samnple jar diameter (mm)	140 mm
sample part	whole organ	4 different locations	3 different locations
optic	zoom demag Hasselblad	zoom demag Hasselblad	zoom mag Canon
optic configuration	x 0.24	x 1	x 2.58
date	2020-07-24	2020-07-25	2020-07-25
average energy of the incoming beam (keV)	~85 keV	~81 keV	~74 keV
Average energy after sample (keV)	~93 keV	~89 keV	~83 keV
estimated water equivalent surface dose rate on the sample (Gy/s)	10.5	12.7	42.4
estimated water equivalent surface dose rate on the ROI (Gy/s)	10.5	4.9	14.1
integrated surface dose per scan (Gy)	2482.2	1029	6683.4
Filters (mm)	Mo 0.1 mm	Al 3mm	Al 3mm
	Al 2 mm	SiO2 bars 12*5mm	SiO2 bars 8*5mm
	SiO2 bars 12*5mm
propagation distance (mm)	3475 mm		1500 mm
sensor	sCMOS PCO edge 4.2
Scintillator	LuAG: Ce 2000 µm		LuAG: Ce 200 µm
insertion device	BM5-EBS 2PWA out of axis	BM5-EBS 2PWA central beam
filling mode	200 mA
projection number	2* 9990	6000
scanning protocol	tetra-acquisition : one scan in half-acquisition with 800 pixels offset + one annular scan to cover the complete sample diameter, double scan	half-acquisition, offset 900 pixels
remarks	N.A.	some bubbles in the hippocampus	no additional bubbling
scanning geometry	on axis	off axis
references strategy	two flatfields by averaging all projections from two complete reference scans in ethanol-filled jar (tetra-acquisition protocol)	multi-references generated every 100 projections from reference scan in ethanol-filled jar
subframe time (ms)	6	15	50
exposure time (ms)	36	60	150
accumulation level	6	4	3
time per scan (min)	7.88	7	15.8
number of scans	158	32	14
total time (h)	21.7507	4.73333	4.68667
pre-processing	beam level normalisation, borders correction, lateral concatenation of central and annular scans, low frequencies adjustement from common parts, calculation of ring artefacts correction mask from high-frequencies of all projections averaging.	beam level normalisation, low frequencies adjustement based on common parts for half-acquisition, calculation of ring artefacts correction mask from high-frequencies of all projections averaging
reconstruction	single distance phase retrieval with unsharp mask, filtered back-projection tomographic reconstruction, vertical concatenation of sub-scans, 16 bits conversion, ring artefacts correction, binning

### Sheet: FO-20.129
patient information	- 54 years old male who died of covid-19 after 21 days of hospitalization. - Mechanically ventilated. - Pulmonary failure, renal failure, bacterial pneumonia with Klebsiella aerogenes, general brain edema, subarachnoidal and intracranial bleeding. - No prior known diseases or prior medication
sample	FO 20.129 OL upper lobe of left lung				FO 20.129 core biopsies
voxel size (µm)	26.38 µm	6.24 µm	6.24 µm	2.22 µm	2.25 µm
samnple jar diameter (mm)	100 mm				10 mm
sample part	whole lung lobe	3 different locations	5 different locations	9 different locations	5 core biopsies
optic	zoom demag Hasselblad	zoom demag Hasselblad	zoom demag Hasselblad	Hasselblad 100/300	Hasselblad 100/300
optic configuration	x 0.24	x 1	x 1	x 3	x 3
date	2020-06-02	2020-06-03	06-07/06/2020	09-10/06/2020	2020-05-29
average energy of the incoming beam (keV)	~66 keV		~64 keV	~76 keV	~43 keV
Average energy after sample (keV)	~74 keV		~73 keV	~81 keV	~44 keV
estimated water equivalent surface dose rate on the sample (Gy/s)	5.5		8.7	122	25.6
estimated water equivalent surface dose rate on the ROI (Gy/s)	5.5	2.7	4.2	56.7	25.1
integrated surface dose per scan (Gy)	1485	1215	1072.26	11481.8	6927.6
Filters (mm)	Al 3.5 mm		Al 3.5 mm	Mo 0.25 mm	Al 1mm
	glassy C rods 27*5 mm		glassy C rods 27*5 mm	SiO2 bars 3*4mm	SiO2 rods 3*4mm
	glassy C rods 12*4 mm		glassy C rods 8*4 mm
propagation distance (mm)	3675 mm			970 mm	605 mm
sensor	sCMOS PCO edge 4.2				sCMOS PCO edge 4.2
Scintillator	LuAG: Ce 2000 µm			LuAG: Ce 100 µm + lead glass meniscus	LuAG: Ce 100 µm + lead glass meniscus
insertion device	BM5-EBS 2PWA out of axis	BM5-EBS 2PWA central beam			BM5-EBS lateral beam from DQ2C 0.39T magnet
filling mode	200 mA				200 mA
projection number	6000				6000
scanning protocol	half-acquisition, offset 900 pixels				half-acquisition, offset 900 pixels
remarks	some bubbling induced by the scans	strong bubbling induced by scans	new scans performed after long degassing	no bubbling	first scan faster but unstable and leading to some movements in the samples
scanning geometry	on axis	off axis			on axis
references strategy	single flatfield generated from the averaging of all the frames of the last scan of the series (without sample in the mounting media)	multi-references generated every 100 projections from averaging of frames in each series of scans			references calculated for each vial using averaging of projections from all the scans with exclusion of scans having highly contrasted structures
subframe time (ms)	15	50	25	60	25
exposure time (ms)	75	150	75	60	75
accumulation level	5	3	3	1	3
time per scan (min)	9	15	8.51	6.75	9.2
number of scans	68	93	107	52	88
total time (h)	11.2	24.25	16.1762	6.85	14.4933
pre-processing	beam level normalisation, low frequencies adjustement based on common parts for half-acquisition, calculation of ring artefacts correction mask from high-frequencies of all projections averaging
reconstruction	single distance phase retrieval with unsharp mask, filtered back-projection tomographic reconstruction, vertical concatenation of sub-scans, 16 bits conversion, ring artefacts correction, binning

### Sheet: GLR163
patient information	male 77 years
sample	GLR 163
voxel size (µm)	2.25 µm
samnple jar diameter (mm)	10 mm
sample part	1 core biopsy
optic	zoom mag Canon
optic configuration	x 2.58
date	2020-07-25
average energy of the incoming beam (keV)	~81 keV
Average energy after sample (keV)	~82 keV
estimated water equivalent surface dose rate on the sample (Gy/s)	12.7
estimated water equivalent surface dose rate on the ROI (Gy/s)	12.6
integrated surface dose per scan (Gy)	3704.4
Filters (mm)	Al 3mm
	SiO2 rods 12*5mm
propagation distance (mm)	1500 mm
sensor	sCMOS PCO edge 4.2
Scintillator	LuAG: Ce 200 µm
insertion device	BM5-EBS 2PWA central beam
filling mode	200 mA
projection number	6000
scanning protocol	half-acquisition, offset 900 pixels
remarks	N.A.
scanning geometry	on axis
references strategy	real references + references calculated for the complete vial using averaging of projections from all the scans with exclusion of scans having highly contrasted structures
subframe time (ms)	20
exposure time (ms)	80
accumulation level	4
time per scan (min)	9.8
number of scans	4
total time (h)	1.65333
pre-processing	beam level normalisation, low frequencies adjustement based on common parts for half-acquisition, calculation of ring artefacts correction mask from high-frequencies of all projections averaging
reconstruction	single distance phase retrieval with unsharp mask, filtered back-projection tomographic reconstruction, vertical concatenation of sub-scans, 16 bits conversion, ring artefacts correction, binning
